# Systemic coordination of whole-body tissue remodeling in sea anemone local regeneration

**DOI:** 10.1101/2024.03.20.585927

**Authors:** Stephanie Cheung, Danila Bredikhin, Tobias Gerber, Petrus J. Steenbergen, Soham Basu, Richard Bailleul, Pauline Hansen, Alexandre Paix, Matthew A. Benton, Hendrik C. Korswagen, Detlev Arendt, Oliver Stegle, Aissam Ikmi

**Affiliations:** European Molecular Biology Laboratory (EMBL), Developmental Biology Unit, Heidelberg, Germany; European Molecular Biology Laboratory (EMBL), Genome Biology Unit, Heidelberg, Germany; Division of Computational Genomics and Systems Genetics, German Cancer Research Center (DKFZ), Heidelberg, Germany; Hubrecht Institute, Royal Netherlands Academy of Arts and Sciences and University Medical Center Utrecht, Utrecht, Netherlands; Faculty of Biosciences, Heidelberg University, Heidelberg, Germany; Wellcome Sanger Institute, Wellcome Genome Campus, Hinxton, United Kingdom

## Abstract

The complexity of regeneration extends beyond local wound responses (1,2), eliciting systemic processes that engage the entire organism. However, their functional relevance, and the spatial and temporal orchestration of the underlying molecular processes distant from the injury site remain unknown. Here, we demonstrate that local regeneration in the cnidarian *Nematostella vectensis* involves a systemic homeostatic response, leading to coordinated whole-body remodeling. Leveraging spatial transcriptomics, endogenous protein tagging, and live imaging, we comprehensively dissect this systemic response at the organismal scale. We identify proteolysis as a critical process driven by both local and systemic upregulation of metalloproteases. We show that metalloproteinase expression levels and activity scale with the extent of tissue loss, leading to proportional long-range movement of tissue and its associated extracellular matrix. Our findings illuminate the adaptive nature of the systematic response in regeneration. We propose that this integrated regenerative mechanism, shifting the system from a steady to a dynamic homeostatic state, allows the organism to cope with a wide range of injuries.
