## Supplementary material for "Systemic coordination of whole-body tissue remodeling in sea anemone local regeneration": Table 1

### Sheet: Sheet1
Polyp	ID	timepoint	Mean UMI counts/slice	Mean genes identified/slice	Slices for analysis
1	b2-39	intact	54522	7837	51
2	b2-40	intact	167112	10833	59
3	b2-42	intact	278358	10725	58
4	b3-LWF-9	intact	150375	10720	53
5	b3-MT2-37	intact	256888	11147	50
6	b3-MTJ-1	intact	179873	10752	60
7	b3-LWF-17	12 hpa	378194	11594	45
8	b3-MKK-2	12 hpa	216321	10897	36
9	b3-MMW-4	12 hpa	238202	11298	45
10	b3-MTJ-40	12 hpa	235330	11097	49
11	b3-MMW-42	24 hpa	301938	11271	42
12	b3-LWF-18	24 hpa	275611	11224	41
13	b3-MKK-3	24 hpa	182149	10909	36
14	b3-MKK-4	48 hpa	212559	11129	49
15	b3-MMW-6	48 hpa	206733	11128	56
16	b3-MT2-48	48 hpa	199365	10958	46
17	b3-MT2-43	96 hpa	204919	10970	45
18	b3-MTJ-16	96 hpa	189595	10806	46
19	b3-LWF-13	96 hpa	211123	11087	41
20	b3-MMW-7	96 hpa	228748	11203	49
